# A G-protein-coupled receptor mediates neuropeptide-induced oocyte maturation in the jellyfish *Clytia*

**DOI:** 10.1101/801225

**Authors:** Gonzalo Quiroga Artigas, Pascal Lapébie, Lucas Leclère, Philip Bauknecht, Julie Uveira, Sandra Chevalier, Gáspár Jékely, Tsuyoshi Momose, Evelyn Houliston

**Author notes:** GQA: The Whitney Laboratory for Marine Bioscience, University of Florida, St. Augustine, FL, USA. Corresponding author: E. Houliston.

## Abstract

The reproductive hormones that trigger oocyte meiotic maturation and release from the ovary vary greatly between animal species. Identification of receptors for these Maturation Inducing Hormones (MIHs), and understanding how they initiate the largely conserved maturation process, remain important challenges. In hydrozoan cnidarians including the jellyfish *Clytia hemisphaerica*, MIH comprises neuropeptides released from somatic cells of the gonad. We identified the receptor (MIHR) for these MIH neuropeptides in *Clytia* using cell culture-based “deorphanization” of candidate oocyte-expressed GPCRs. *MIHR* mutant jellyfish generated using CRISPR-Cas9 had severe defects in gamete development or in spawning both in males and females. Female gonads, or oocytes isolated from *MIHR* mutants, failed to respond to synthetic MIH. Treatment with the cAMP analogue 5’Br-cAMP to mimic cAMP rise at maturation onset rescued meiotic maturation and spawning. Injection of inhibitory antibodies to Gα_S_ into wild type oocytes phenocopied the *MIHR* mutants. These results provide the molecular links between MIH stimulation and meiosis initiation in hydrozoan oocytes. Molecular phylogeny grouped *Clytia* MIHR with a subset of bilaterian neuropeptide receptors including Neuropeptide Y, Gonadotropin Inhibitory Hormone, pyroglutamylated RFamide and Luqin, all upstream regulators of sexual reproduction. This identification and functional characterisation of a cnidarian peptide GPCR advances our understanding of oocyte maturation initiation and sheds light on the evolution of neuropeptide-hormone systems.
