## Supplementary material for "A G-protein-coupled receptor mediates neuropeptide-induced oocyte maturation in the jellyfish *Clytia*": File S3

### Sheet: Feuil1
GENE NAME	FORWARD PRIMER SEQUENCE	LENGTH (bp)	Length only primer	Tm	%GC	HAIRPIN Tm	SELF DIMER Tm	PAIR DIMER Tm	AMPLICON SIZE	TOTAL SIZE
Clytia_Oocyte-expressed_GPCR15	aaacttaagcttggtaccgagctcgcgccaccATGTTCGAATCTTCACAACCTTTCC	57	25	60	40	None	1.4	none	1563	6944
TCONS_00007917	REVERSE PRIMER SEQUENCE	LENGTH (bp)	Length only primer	Tm	%GC	HAIRPIN Tm	SELF DIMER Tm	PAIR DIMER Tm
	ggccctctagactcgagcCTAAAGCACTTCTTCCAGAGTCG	41	23	59.1	47.8	32.9	none	none
GENE NAME	FORWARD PRIMER SEQUENCE	LENGTH (bp)	Length only primer	Tm	%GC	HAIRPIN Tm	SELF DIMER Tm	PAIR DIMER Tm	AMPLICON SIZE	TOTAL SIZE
Clytia_Oocyte-expressed_GPCR6	aaacttaagcttggtaccgagctcgcgccaccATGGTAAACGCCAACGCAACTC	54	22	62.3	50	45.5	none	none	1454	6785
TCONS_00020383	REVERSE PRIMER SEQUENCE	LENGTH (bp)	Length only primer	Tm	%GC	HAIRPIN Tm	SELF DIMER Tm	PAIR DIMER Tm
	ggccctctagactcgagcTTACAATGTAGTTGACACATACAGTGAAG	47	29	60.1	34.5	44.7	11.5	1.8
GENE NAME	FORWARD PRIMER SEQUENCE	LENGTH (bp)	Length only primer	Tm	%GC	HAIRPIN Tm	SELF DIMER Tm	PAIR DIMER Tm	AMPLICON SIZE	TOTAL SIZE
Clytia_Oocyte-expressed_GPCR9	aaacttaagcttggtaccgagctcgcgccaccATGGAAAACATTACGTCATCAAGTGA	58	26	59.6	34.6	36	none	none	1290	6671
TCONS_00042345	REVERSE PRIMER SEQUENCE	LENGTH (bp)	Length only primer	Tm	%GC	HAIRPIN Tm	SELF DIMER Tm	PAIR DIMER Tm
	ggccctctagactcgagcTTATGCTGGGTTACTATCTGAATGC	43	25	59	40	none	none	none
GENE NAME	FORWARD PRIMER SEQUENCE	LENGTH (bp)	Length only primer	Tm	%GC	HAIRPIN Tm	SELF DIMER Tm	PAIR DIMER Tm	AMPLICON SIZE	TOTAL SIZE
Clytia_Oocyte-expressed_GPCR1	aaacttaagcttggtaccgagctcgcgccaccATGCAGAATATCTTGTTGAACCA	55	23	56.5	34.8	none	none	0.3	1542	6923
TCONS_00053443	REVERSE PRIMER SEQUENCE	LENGTH (bp)	Length only primer	Tm	%GC	HAIRPIN Tm	SELF DIMER Tm	PAIR DIMER Tm
	ggccctctagactcgagcCTACATAATAACTGTTTCTTTTTCAAACA	47	29	56.2	24.1	none	none	0.3
GENE NAME	FORWARD PRIMER SEQUENCE	LENGTH (bp)	Length only primer	Tm	%GC	HAIRPIN Tm	SELF DIMER Tm	PAIR DIMER Tm	AMPLICON SIZE	TOTAL SIZE
Clytia_Oocyte-expressed_GPCR13	aaacttaagcttggtaccgagctcgcgccaccATGGACACAACTTTTCGACCG	53	21	59.1	47.6	none	none	none	1352	6683 bp
TCONS_00000375	REVERSE PRIMER SEQUENCE	LENGTH (bp)	Length only primer	Tm	%GC	HAIRPIN Tm	SELF DIMER Tm	PAIR DIMER Tm
	ggccctctagactcgagcTTAAATTTTTTTCATGATGATACGTTCTTG	48	30	57.3	23.3	none	none	none
GENE NAME	FORWARD PRIMER SEQUENCE	LENGTH (bp)	Length only primer	Tm	%GC	HAIRPIN Tm	SELF DIMER Tm	PAIR DIMER Tm	AMPLICON SIZE	TOTAL SIZE
Clytia_Oocyte-expressed_GPCR3	aaacttaagcttggtaccgagctcgcgccaccATGACAAAGGGTATACTCATT	53	21	51.9	33.3	none	1.5	none	1275	6656
TCONS_00010647	REVERSE PRIMER SEQUENCE	LENGTH (bp)	Length only primer	Tm	%GC	HAIRPIN Tm	SELF DIMER Tm	PAIR DIMER Tm
	ggccctctagactcgagcTCAATTGAAAACATTATCATCA	40	22	50.1	22.7	none	none	none
GENE NAME	FORWARD PRIMER SEQUENCE	LENGTH (bp)	Length only primer	Tm	%GC	HAIRPIN Tm	SELF DIMER Tm	PAIR DIMER Tm	AMPLICON SIZE	TOTAL SIZE
Clytia_Oocyte-expressed_GPCR10	aaacttaagcttggtaccgagctcgcgccaccATGGAAGTCACCAACATAACCT	54	22	57.3	40.9	43.5	none	5.9	1053	6434
TCONS_00017850	REVERSE PRIMER SEQUENCE	LENGTH (bp)	Length only primer	Tm	%GC	HAIRPIN Tm	SELF DIMER Tm	PAIR DIMER Tm
	ggccctctagactcgagcTTACTGTTGTTGATCAAAGCCGG	41	23	59.7	43.5	37.8	0.6	5.9
GENE NAME	FORWARD PRIMER SEQUENCE	LENGTH (bp)	Length only primer	Tm	%GC	HAIRPIN Tm	SELF DIMER Tm	PAIR DIMER Tm	AMPLICON SIZE	TOTAL SIZE
Clytia_Oocyte-expressed_GPCR4	aaacttaagcttggtaccgagctcgcgccaccATGGTTGAAAACAACAACACAACA	56	24	58.7	33.3	46.2	13.6	none	1092	6473
TCONS_00022737	REVERSE PRIMER SEQUENCE	LENGTH (bp)	Length only primer	Tm	%GC	HAIRPIN Tm	SELF DIMER Tm	PAIR DIMER Tm
	ggccctctagactcgagcTTACATTTCCGAGCTCATAGACAG	42	24	58.4	41.7	none	none	none
GENE NAME	FORWARD PRIMER SEQUENCE	LENGTH (bp)	Length only primer	Tm	%GC	HAIRPIN Tm	SELF DIMER Tm	PAIR DIMER Tm	AMPLICON SIZE	TOTAL SIZE
Clytia_Oocyte-expressed_GPCR14	aaacttaagcttggtaccgagctcgcgccaccATGAACCTGGGAACGACACC	52	20	60	55	43.5	none	none	891	6272
TCONS_00034768	REVERSE PRIMER SEQUENCE	LENGTH (bp)	Length only primer	Tm	%GC	HAIRPIN Tm	SELF DIMER Tm	PAIR DIMER Tm
	ggccctctagactcgagcCTAATATGATGATGTAATCAAACATGTTG	47	29	56.3	27.6	43.5	10.9	none
GENE NAME	FORWARD PRIMER SEQUENCE	LENGTH (bp)	Length only primer	Tm	%GC	HAIRPIN Tm	SELF DIMER Tm	PAIR DIMER Tm	AMPLICON SIZE	TOTAL SIZE
Clytia_Oocyte-expressed_GPCR7	aaacttaagcttggtaccgagctcgcgccaccATGAAGACTCTTTGCGAAG	51	19	53	42.1	none	7.4	none	1094	6425
TCONS_00037421	REVERSE PRIMER SEQUENCE	LENGTH (bp)	Length only primer	Tm	%GC	HAIRPIN Tm	SELF DIMER Tm	PAIR DIMER Tm
	ggccctctagactcgagcCTACAATGCCTGGAGTGAAAG	39	21	56.6	47.6	30.3	none	none
GENE NAME	FORWARD PRIMER SEQUENCE	LENGTH (bp)	Length only primer	Tm	%GC	HAIRPIN Tm	SELF DIMER Tm	PAIR DIMER Tm	AMPLICON SIZE	TOTAL SIZE
Clytia_Oocyte-expressed_GPCR12	aaacttaagcttggtaccgagctcgcgccaccATGGATACAAAGCAGCTACTGGT	55	23	59.8	43.5	59.2	none	none	983	6314
TCONS_00038245	REVERSE PRIMER SEQUENCE	LENGTH (bp)	Length only primer	Tm	%GC	HAIRPIN Tm	SELF DIMER Tm	PAIR DIMER Tm
	ggccctctagactcgagcTTAAATATTATTTACAAACAAAAAAACATCGA	50	32	56	15.6	34.7	1.3	none
GENE NAME	FORWARD PRIMER SEQUENCE	LENGTH (bp)	Length only primer	Tm	%GC	HAIRPIN Tm	SELF DIMER Tm	PAIR DIMER Tm	AMPLICON SIZE	TOTAL SIZE
Clytia_Oocyte-expressed_GPCR5	aaacttaagcttggtaccgagctcgcgccaccATGATGAAACGCTACCTATTGT	54	22	55.6	36.4	none	none	none	927	6308
TCONS_00043759	REVERSE PRIMER SEQUENCE	LENGTH (bp)	Length only primer	Tm	%GC	HAIRPIN Tm	SELF DIMER Tm	PAIR DIMER Tm
	ggccctctagactcgagcTCAGTAAACAACGACCGCAT	38	20	57.8	45	none	none	none
GENE NAME	FORWARD PRIMER SEQUENCE	LENGTH (bp)	Length only primer	Tm	%GC	HAIRPIN Tm	SELF DIMER Tm	PAIR DIMER Tm	AMPLICON SIZE	TOTAL SIZE
Clytia_Oocyte-expressed_GPCR11	aaacttaagcttggtaccgagctcgcgccaccATGGACAGCATATTGATGTAC	53	21	53.5	38.1	48.4	none	none	1127	6458
TCONS_00054544	REVERSE PRIMER SEQUENCE	LENGTH (bp)	Length only primer	Tm	%GC	HAIRPIN Tm	SELF DIMER Tm	PAIR DIMER Tm
	ggccctctagactcgagcTTAAGAAATACTGAAGTTACTTTCTTCT	46	28	55.5	25	41	20.1	none
GENE NAME	FORWARD PRIMER SEQUENCE	LENGTH (bp)	Length only primer	Tm	%GC	HAIRPIN Tm	SELF DIMER Tm	PAIR DIMER Tm	AMPLICON SIZE	TOTAL SIZE
Clytia_Oocyte-expressed_GPCR8_MIHR	aaacttaagcttggtaccgagctcgcgccaccATGAAGATGTCTTTGATGTTCA	54	22	53.7	31.8	37.5	none	none	1332	6713
TCONS_00075377	REVERSE PRIMER SEQUENCE	LENGTH (bp)	Length only primer	Tm	%GC	HAIRPIN Tm	SELF DIMER Tm	PAIR DIMER Tm
	ggccctctagactcgagcCTACAGTTTGTCGACTTTTT	38	20	51.7	35	none	none	none
GENE NAME	FORWARD PRIMER SEQUENCE	LENGTH (bp)	Length only primer	Tm	%GC	HAIRPIN Tm	SELF DIMER Tm	PAIR DIMER Tm	AMPLICON SIZE	TOTAL SIZE
Clytia_Oocyte-expressed_GPCR2	aaacttaagcttggtaccgagctcgcgccaccATGATGGAGAAGACATGGAA	52	20	53.7	40	none	none	none	1094	6425
TCONS_00013602	REVERSE PRIMER SEQUENCE	LENGTH (bp)	Length only primer	Tm	%GC	HAIRPIN Tm	SELF DIMER Tm	PAIR DIMER Tm
	ggccctctagactcgagcTCACTTTTTCTCGTACAATTCAT	41	23	54.6	30.4	none	none	none
GENE NAME	FORWARD PRIMER SEQUENCE	LENGTH (bp)	Length only primer	Tm	%GC	HAIRPIN Tm	SELF DIMER Tm	PAIR DIMER Tm	AMPLICON SIZE	TOTAL SIZE
Clytia_Oocyte-expressed_GPCR16	agcttggtaccgagctcgcgccaccATGGAAACTAATAGCCAAATGGA	48	23	55.9	34.8	37.4	3	none	1341	6715
TCONS_00054099	REVERSE PRIMER SEQUENCE	LENGTH (bp)	Length only primer	Tm	%GC	HAIRPIN Tm	SELF DIMER Tm	PAIR DIMER Tm
	ggccctctagactcgagcTTAAATCCTACATACGCCATCCT	41	23	57.2	39.1	none	none	6.3

### Sheet: Nested PCR 2nd round
GENE NAME	FORWARD PRIMER SEQUENCE	LENGTH (bp)	Tm	%GC	HAIRPIN Tm	SELF DIMER Tm	PAIR DIMER Tm	AMPLICON SIZE
	TCAGATCGCACATTGTCATGCA	22	60.9	45.5	42.2	none	0.6	1407
TCONS_00077746_NESTED	REVERSE PRIMER SEQUENCE	LENGTH (bp)	Tm	%GC	HAIRPIN Tm	SELF DIMER Tm	PAIR DIMER Tm
	TCGCTATTCAGTATTCAGACAAGCT	25	60.2	40	none	none	0.6

### Sheet: Primers for Sequencing
GENE NAME	FORWARD PRIMER SEQUENCE	LENGTH (bp)	Tm	%GC	HAIRPIN Tm	SELF DIMER Tm	PAIR DIMER Tm	AMPLICON SIZE
	AGAGAACCCACTGCTTACTGGC	22	62.3	54.5	none	none	none	x
Sequencing primers for GPCRs	REVERSE PRIMER SEQUENCE	LENGTH (bp)	Tm	%GC	HAIRPIN Tm	SELF DIMER Tm	PAIR DIMER Tm
(831F and 1093R)	CTTCCAGGGTCAAGGAAGGCAC	22	63.1	59.1	35.6	10.8	none
	FORWARD PRIMER SEQUENCE	LENGTH (bp)	Tm	%GC	HAIRPIN Tm	SELF DIMER Tm	PAIR DIMER Tm	AMPLICON SIZE
Sequencing primers for GPCRs	GCGTGTACGGTGGGAGGTCTAT	22	63.8	59.1	40.2	6.6	none	x
(785F and 1157R)	REVERSE PRIMER SEQUENCE	LENGTH (bp)	Tm	%GC	HAIRPIN Tm	SELF DIMER Tm	PAIR DIMER Tm
	CACCTACTCAGACAATGCGATGC	23	61.8	52.2	none	none	none
