## Supplementary material for "A G-protein-coupled receptor mediates neuropeptide-induced oocyte maturation in the jellyfish *Clytia*": File S4

### Sheet: Sheet1
Synthetic amidated peptide	precursor #	sequence	Solvent	role in deorphanisation assay*
FLa (positive control)		AKYFL-NH2	water	ligand for Platynereis FLamide receptor
GLWamideI	Che-pp2	GAVQGLW-NH2	water	Clytia peptide mix (non-MIH)
Peptide#1	Che-pp2	pGlu-NSPGALGLW-NH2	water	Clytia peptide mix (non-MIH)
Peptide#2	Che-pp2	PGALGLW-NH2	water	Clytia peptide mix (non-MIH)
Peptide#3	Che-pp2	LGLW-NH2	water	Clytia peptide mix (non-MIH)
Peptide#4	Che-pp2	PGAVQGLW-NH2	water	Clytia peptide mix (non-MIH)
Peptide#5	Che-pp2	pGlu-GLW-NH2	water	Clytia peptide mix (non-MIH)
Peptide#6	Che-pp2	KPGAVQGLW-NH2	water	Clytia peptide mix (non-MIH)
Peptide#7	Che-pp2	SPGALGLW-NH2	water	Clytia peptide mix (non-MIH)
PRLamide	Che-pp3	EVPRL-NH2	water	Clytia peptide mix (non-MIH)
RFamide	Che-pp5	QWLNGRF-NH2	water	Clytia peptide mix (non-MIH)
Peptide#8	Che-pp5	pGlu-QWLNGRF-NH2	DMSO	Clytia peptide mix (non-MIH)
Peptide#9	Che-pp5	pGlu-LVSGRF-NH2	water	Clytia peptide mix (non-MIH)
Peptide#10	Che-pp6	SRLLF-NH2	water	Clytia peptide mix (non-MIH)
Peptide#11	Che-pp7	GRWG-NH2	water	Clytia peptide mix (non-MIH)
Peptide#12	Che-pp9	pGlu-YF-NH2	DMSO	Clytia peptide mix (non-MIH)
Peptide#19	Che-PP14	GPGILLRGPGSRFMF-NH2	water	Clytia peptide mix (non-MIH)
Peptide#20	Che-PP14	RFMF-NH2	water	Clytia peptide mix (non-MIH)
Peptide#13	Che-pp11	pGlu-QQAPKGLW-NH2	water	Mix GLWamide
Peptide#14	Che-pp11	pGlu-LQPGNPPGLW-NH2	water	Mix GLWamide
Peptide#15	Che-pp11	pGlu-PGNPPGLW-NH2	water	Mix GLWamide
Peptide#16	Che-pp11	NPPGLW-NH2	water	Mix GLWamide
Peptide#17	Che-pp11	PPGLW-NH2	water	Mix GLWamide
Peptide#18	Che-pp11	GPIPGMW-NH2	water	Mix GLWamide
GLWamideII	Che-pp11	GNPPGLW-NH2	water	Mix GLWamide
PGLWamide	Che-pp11	PGLW-NH2	water	Mix GLWamide
RPRAamide	Cpa-pp2	RPRa-NH2	water	Cladonema MIH
RPRPamide	Cpa-pp1	RPRP-NH2	water	Cladonema MIH
WPRAamide	Che-pp4	WPRA-NH2	water	Clytia MIH
WPRPamide	Che-pp1, Che-pp4	WPRP-NH2	water	Clytia MIH
RPRYamide	Che-pp4	RPRY-NH2	water	Clytia MIH
RPRGamide	Che-pp1	RPRG-NH2	water	Clytia MIH
AWPRPamide	Che-pp1	AWPRP-NH2	water	Inactive MIH (ppentapeptide)
PRPamide	Che-pp1, Che-pp4	PRP-NH2	water	inactive MIH (tripeptide)
*See Fig. 1B; Colours match deorphanisation assay results
# Potential precursor sequences for Clytia hemisphaerica (Che) or Cladonema pacificum (Cpa) neuropeptides all from Takeda et al., (2018) except Che-pp16
Che-pp14 amino acid sequence: MRSLLAVLCLSFIVCEAASIVKKDASVKKEVQPEEDIEPAVIYTEAVVDENGNVLEKDTIIKGSKGRMFINKDTYDKETRKRSTDTLVQGSDGKASIYSTDINGKKELVLVEEPDGSIDAVDEKELEEALEEEEEEEEAGMKKKREKSGPGILLRGPGSRFMFGRKREGPGILLRGPGSRFLFGRMVEGEEKTKKEAGPGILLRGPGSRFLFGRDQKEKKEKSNEESSKEKKEAGPGILLRGPGSRFLFGRDAKESQKKEAGPGILLRGPGSRFLFGRDASKDTTNAELKTLIKKALSEAKEKQSKSTTKKSE
