## Supplementary material for "A G-protein-coupled receptor mediates neuropeptide-induced oocyte maturation in the jellyfish *Clytia*": File S5

### Sheet: Feuil1
MIHR KO
crRNA
GAGAACACATCCGTAGATGG
Genotyping Primers
GENE NAME	FORWARD PRIMER SEQUENCE	LENGTH (bp)	Tm	%GC	HAIRPIN Tm	SELF DIMER Tm	PAIR DIMER Tm	AMPLICON SIZE
MIHR_Gt_KO_F1	CCAGTTGTTGTGGCCATGTTGA	22	61.9	50	none	4.3	8.4	587bp
	REVERSE PRIMER SEQUENCE	LENGTH (bp)	Tm	%GC	HAIRPIN Tm	SELF DIMER Tm	PAIR DIMER Tm
MIHR_Gt_KO_R1	GCCAACATAGCGTCTGAGGCTT	22	63.2	54.5	41.8	13.6	8.4
